# Mechanisms of antibiotic action shape the fitness landscapes of resistance mutations

**DOI:** 10.1101/2020.06.01.127571

**Authors:** Colin Hemez, Fabrizio Clarelli, Adam C. Palmer, Leonid Chindelevitch, Theodore Cohen, Pia Abel zur Wiesch

## Abstract

Antibiotic-resistant pathogens are a major public health threat. A deeper understanding of how an antibiotic’s mechanism of action influences the emergence of resistance would aid in the design of new drugs and help to preserve the effectiveness of existing ones. To this end, we developed a model that links bacterial population dynamics with antibiotic-target binding kinetics. Our approach allows us to derive mechanistic insights on drug activity from population-scale experimental data and to quantify the interplay between drug mechanism and resistance selection. We find that whether a drug acts as a bacteriostatic or bactericidal agent has little influence on resistance selection. We also show that heterogeneous drug-target binding within a population enables resistant bacteria to evolve fitness-improving secondary mutations even when drug doses remain above the resistant strain’s minimum inhibitory concentration. Our work suggests that antibiotic doses beyond this “secondary mutation selection window” could safeguard against the emergence of high-fitness resistant strains during treatment.
