## Supplementary data file 1 for "Mechanisms of antibiotic action shape the fitness landscapes of resistance mutations": ciproKillCurveData1.csv

0	0	1200	2400	3600	5400	6720
0	6.88e+09	6e+09	7.5e+09	1.07e+10	1.7e+10	1.78e+10
3e-06	6.88e+09	5.8e+09	9e+09	1.19e+10	1.74e+10	1.41e+10
9e-06	6.88e+09	7.9e+09	6.5e+09	1.27e+10	1.07e+10	8.1e+09
2.7e-05	6.88e+09	8.6e+09	4.6e+09	1.03e+10	9.6e+09	6.7e+09
8.1e-05	6.88e+09	8.5e+09	5.2e+09	4.2e+09	9.58e+08	3.75e+08
0.000243	6.88e+09	3.4e+09	9.34e+08	2.86e+08	2.3e+07	4.71e+06
0.000729	6.88e+09	1.08e+09	9.3e+07	5.4e+07	2.77e+06	1.07e+06
0.002187	6.88e+09	5.51e+08	8.7e+07	2.9e+07	1.9e+07	1.53e+06
