## Supplementary data file 2 for "Mechanisms of antibiotic action shape the fitness landscapes of resistance mutations"

### Sheet: Sheet1
Drug mechanisms
Activity	Ciprofloxacin	Bacteriostatic	Bacteriostatic	Bactericidal	Bactericidal
Steepness		Stepwise	Linear	Stepwise	Linear
Abbreviation	CIP	S/S	S/L	C/S	C/L
αG	16.8	500	1	1	1
αD	7.28	1	1	500	1
γG	24.8	35	35	35	35
γD	364	150	150	150	150
Bacteriostatic Potency	1	1	1	0	0
Bactericidal potency	1	0	0	1	1
