## Supporting data file 1 for "Mechanisms of antibiotic action shape the fitness landscapes of resistance mutations"

### Sheet: ciproKillCurveData1
Drug concentration (mg/ml)	0 sec	1200 sec	2400 sec	3600 sec	5400 sec	6720 sec
0	6880000000	6000000000	7500000000	10700000000	17000000000	17800000000
3e-06	6880000000	5800000000	9000000000	11900000000	17400000000	14100000000
9e-06	6880000000	7900000000	6500000000	12700000000	10700000000	8100000000
2.7e-05	6880000000	8600000000	4600000000	10300000000	9600000000	6700000000
8.1e-05	6880000000	8500000000	5200000000	4200000000	958000000	375000000
0.000243	6880000000	3400000000	934000000	286000000	23000000	4710000
0.000729	6880000000	1080000000	93000000	54000000	2770000	1070000
0.002187	6880000000	551000000	87000000	29000000	19000000	1530000
