## Supporting data file 2 for "Mechanisms of antibiotic action shape the fitness landscapes of resistance mutations"

### Sheet: Experimental MICs
MIC Value (µg/ml)	Study Link	Journal	Year	Notes
0.009	https://www.ncbi.nlm.nih.gov/pubmed/2055655	Infection	1991	MIC reported is calculated for initial inoculum of 10E8 cells
0.013	https://www.ncbi.nlm.nih.gov/pubmed/9797214	Antimicrob Agents and Chemo	1998
0.004	https://www.ncbi.nlm.nih.gov/pubmed/28769919	Front Microbiol	2017	E coli ATCC 25922 (the CLSI standard strain) is considered wild-type (fully susceptible to cipro) in this study
0.015	https://www.ncbi.nlm.nih.gov/pubmed/18838594	Antimicrob Agents and Chemo	2009	E coli ATCC 25922 (the CLSI standard strain) is considered wild-type (fully susceptible to cipro) in this study
0.007	https://www.ncbi.nlm.nih.gov/pmc/articles/PMC284767/	Antimicrob Agents and Chemo	1994	MIC is the lowest MIC found for a clinical isolate without mutations in gyrA or gyrB
0.01	https://journals.plos.org/plospathogens/article?id=10.1371/journal.ppat.1002158	PLoS Pathogens	2011
0.015	https://academic.oup.com/jac/article/73/12/3285/5098535	J Antimicrobial Chemo	2018
0.017	https://www.ncbi.nlm.nih.gov/pmc/articles/PMC90435/	Antimicrob Agents and Chemo	2001

### Sheet: Model Fits
MIC Value (µg/ml)	Model
0.00876	Biochemical model
0.0198	Emax model
